# Comparing the predictors of mutability among healthy human tissues inferred from mutations in single cell genome data

**DOI:** 10.1101/2023.11.28.569048

**Authors:** Madeleine Oman, Rob W. Ness

## Abstract

Studying mutation in healthy somatic tissues is key for understanding the genesis of cancer and other genetic diseases. Mutation rate varies from site to site in the human genome by up to 100-fold and is influenced by numerous epigenetic and genetic factors including GC content, trinucleotide sequence context, and DNAse accessibility. These factors influence mutation at both local and regional scales and are often interrelated with one another, meaning that predicting mutability or uncovering its drivers requires modelling multiple factors and scales simultaneously. Historically, most investigations have focused either on analyzing the local sequence scale through triplet signatures or on examining the impact of epigenetic processes at larger scales, but not both concurrently. Additionally, sequencing technology limitations have restricted analyses of healthy mutations to coding regions (RNA-seq) or to those that have been influenced by selection (e.g. bulk samples from cancer tissue). Here we leverage single cell mutations and present a comprehensive analysis of epigenetic and genetic factors at multiple scales in the germline and three healthy somatic tissues. We create models that predict mutability with on average 2% error, and find up to 63-fold variation among sites within the same tissue. We observe varying degrees of similarity between tissues: the mutability of genomic positions was 93.4% similar between liver and germline tissues, but sites in germline and skin were only 85.9% similar. We observe both universal and tissue-specific mutagenic processes in healthy tissues, with implications for understanding the maintenance of germline versus soma and the mechanisms underlying early tumorigenesis.

**Summary:** Mutations in healthy tissues can reveal how genetic diseases originate. In this study, we explore how mutation rates vary across the human genome and what influences these variations. We leverage advanced single-cell analysis to analyze genetic and epigenetic factors in germline and three healthy tissues. We trained models that exhibit high accuracy and discover large variation within the same tissue. We also identified differences in mutability between tissues, suggesting both universal and tissue-specific mutation patterns with implications for understanding oncogenesis.
