## Supplemental table S1 for "Comparing the predictors of mutability among healthy human tissues inferred from mutations in single cell genome data"

### Sheet: Sheet1
Tissue	Total number of mutations	Cell type	Number of mutations	Number of individuals	Sex	Age	Average number of cells per individual	Source	SC method	Seqeuncing method	Validation
Blood	130806	bone marrow & perpheral blood mononuclear cells (MNCs)	130806	1	M	59	140	https://www.nature.com/articles/s41586-018-0497-0	clonal expansion --> enriched for CD34+ cells --> Single HSCs were sorted into 96-well plates --> After 5-7 weeks in culture, (expanded to seevral thoiusand cells)	Paired end sequencing reads (150bp) using Illumina XTEN® machines for 200 samples, resulting in ~15x coverage per sample. Sequences were aligned to the human reference genome (NCBI build37) using BWA-MEM	RNA bait design of 9175 mutations. 7116 were able to assigned the phylogeny unambiguously
Liver	13908	adult stem cells	13908	5	M&F	30 - 53	2.2	http://dx.doi.org/10.1038/nature19768	organoid formation: -->liver tissue harevsted from livers during transplants. -->single cells sorted by flow cytomtery and clonally expanded in vitro expansion into organoid for ~6 weeks	2x100bp runs on illumina HiSeq2500, min depth 30x.	PCR subset of mutations to validate
Skin	10191	fibroblasts	4662	1	M	6	6	https://www.nature.com/articles/nmeth.4227	Multiple Discplacement Amplification (MDA): this process is typically associated with errors, but here cell lysis and denaturation was performed on ice to protect against the known CG-->TA artifact. (SCMDA). clonal expansion : --> primary dermal fibroblasts collected from 6yo male, -->grew single cell colonies until about 20-30 cells.	Illumina HiSeq 2500 platform, with 2 × 100-bp or 2 × 250-bp paired-end reads, or by the New York Genome Center on an Illumina HiSeq X Ten platform, with 2 × 150-bp paired-end reads --> In sequenced single cells, 85% of the genome on average was sequenced to a depth of at least five reads, as compared with approximately 90% in the clones and bulk cell population	directly comparing SNVs between amplified single-cell genomes and unamplified DNA from clones
		fibroblasts	2541	21	M&F	25-79	1.6	https://journals.plos.org/plosgenetics/article?id=10.1371/journal.pgen.1009302	clonal expansion: --> 4mm skin punch from healthy cancer free skin --> Fibroblasts were identified as adherent cells elongated in shape that grew from the dermis pieces. --> fibros in culture >4-6 weeks to get 1M cells. --> bulk blood used as control	Illumina HiseqX or NovaSeq 6000, at 78x median coverage, 50x average minumum	Whole-exome sequencing up to 100X to 150X was also performed for bulk samples from which 14 fibroblast clones and four melanocyte clones, respectively (S1 Table). Analysis of single nucleotide variants (SNVs) in the bulk samples and comparisons with the clonal lineages derived from the bulk cells revealed the presence of overlapping SNVs in bulk and the corresponding clones. Interestingly, we did…
		keratinocytes	2988	1	F	69	2	https://genomebiology.biomedcentral.com/articles/10.1186/s13059-019-1892-z	clonal expansion : --> epidermis isoalted manually --> single cells grew to colonies --> after 1k cells reached, moved to plate where 1 colony per well. --> these colonies mostly to differentiate into keratinocytes.	Illumina HiSeq X, PE 2 × 150 bp	--> they cultured clones from same inital cell bvut 2 different wells & indep seqeunced +-> 99% validation rate for snps
Blood (validation dataset)	9082	bone marrow mononuclear cells (MNCs)	2325	1	M	31	2	https://www.cell.com/cell-stem-cell/fulltext/S1934-5909(12)00007-0	iPSC based single-cell clonal culture: --> 31yo healthy male mixed ethnicity. --> human primary mononucelar cells (MNCs) from bone marrow (and blood for control) --> cells expressing high level of CD34+ purified. --> CD34- cells used to extablish Mesenchymal stem cells --> selected those that adhered, expanded for 15 days in culture	illumina HiSeq 2000, >48x coverage	Genomic PCR and Sanger DNA Sequencing: confirmed 48 out of total 51 SNVs tested (Table S1), for an overall confirmation rate of 94%
		bone marrow mononuclear cells (MNCs)	3229	2	F	39 - 73	1.5	https://www.sciencedirect.com/science/article/pii/S0092867413012166?via%3Dihub	single-stem-cell clonal culture: --> one marrow monoculear cells from healthy 73yo female. --> gathered 2 cells, expanded to 10^5 cells after 13 days ansd then seqeunced --> control : 10^6 unsorted bone marrow mononuclear cells from the same donor were seqeunced in bulk	2x101bp paired end illumina HiSeq2500 , 30x or 15x average coverage.	"validated by orthogonal sequencing technologies"
		bone marrow mononuclear cells (MNCs)	3528	1	M	31	2	https://pubmed.ncbi.nlm.nih.gov/25254336/	iPSC based single-cell clonal culture: -->MNC from healthy 31yo male. --> CD34+ hematopeotic progenitor cells previously used t o derive iPSC lines previously (cite). --> CD34- cells (~97% of total marrow MNCs ) used to establish MSC pop that adheres to tissue culture plastic and proliferates rapidly. these cells wither used to create iPCSs (E!&E2), or further expanded and sequenced	HiSeq2000, 2x100bp reads.: min coverage 20 and phred quality above 15	mass spectrometry-based Sequenom assay
