## Supplemental table S2 for "Comparing the predictors of mutability among healthy human tissues inferred from mutations in single cell genome data"

### Sheet: Sheet1
predictor type	track	Conext included	downloaded from	cell type	Age	lab method	Lab	fragment size	what the data represents	Date submitted	notes
	recombination	10kbp	UCSC genome browser direct download. filename UCSCtableBrowser_hg18_mappingAndSequencing_recombinationRate_recombRate_manualDownload.txt	n/a		The deCODE genetic map was created at deCODE Genetics and is based on 5,136 microsatellite markers for 146 families with a total of 1,257 meiotic events. For more information on this map, see Kong, et al., 2002		n/a	Each base is assigned the recombination rate calculated by assuming a linear genetic distance across the immediately flanking genetic markers. The recombination rate assigned to each 1 Mb window is the average recombination rate of the bases contained within the window.		The recombination rate track represents calculated sex-averaged rates of recombination based on either the deCODE, Marshfield, or Genethon genetic maps."..." Female- and male-specific recombination rates, as well as rates from the Marshfield and Genethon maps, can also be displayed by choosing the appropriate filter option on the track description page.
	repeats	site & 10kbp	NCBI & genocde. links: https://www.ncbi.nlm.nih.gov/genome/guide/human/, https://hgdownload.soe.ucsc.edu/goldenPath/hg38/database/, https://www.gencodegenes.org/human/	n/a					see figure S17 for label details.
	laminB1	site, 100bp, & 10kbp	http://hgdownload.cse.ucsc.edu/goldenpath/hg18/nuclearLamina/	Tig3ET cell line (diploid embryonic lung fibroblasts expressing the ecotropic receptor to allow infection with ecotropic retroviruses and hTERT to prevent replicative senescence)		amID technique: Genome-wide Mapping of Protein-DNA Interactions by High Throughput Sequencing of Adenine-methylated DNA Fragments
	annotation	site	https://ftp.ncbi.nlm.nih.gov/refseq/H_sapiens/annotation/GRCh38_latest/refseq_identifiers/GRCh38_latest_genomic.gff.gz https://ftp.ebi.ac.uk/pub/databases/gencode/Gencode_human/release_39/gencode.v39.annotation.gff3.gz	n/a
	mappability	site	http://ftp.1000genomes.ebi.ac.uk/vol1/ftp/data_collections/1000_genomes_project/working/20160622_genome_mask_GRCh38/PilotMask/					n/a
	distance to main replication origin	site	https://www.nature.com/articles/s41467-020-18527-0#Sec33	hESC, HMEC, hematopeotic average		SNS-seq		50bp	common/constitutive/super origins that are found in at least 18/19 samples at > 50 normalised SNS-seq counts.
	distance to any replication origin	site	https://www.nature.com/articles/s41467-020-18527-0#Sec33	hESC, HMEC, hematopeotic		SNS-seq		50bp	genomic coordinates of all DNA replication origins identified in this study (hg38 coordinates)
	CpG islands	site	http://www.haowulab.org/software/makeCGI/index.html	n/a		HMM models for prediction : see Wu 2010 / notion "add cpg islands " for details.			all CGI where posterior probability >= 0.9
	distance to tss	site	used the annotation files to determine the distances to TSS
Tissue-specific: blood	Hk36me3	10kbp	https://www.encodeproject.org/experiments/ENCSR373WCB/	neutrophil	no age/description	Histone Chip-seq	Bradley Bernstein, Broad	SE 76nt	fold chnage over control	2016
	H3k27me3	10kbp	https://www.encodeproject.org/experiments/ENCSR058FCG/	neutrophil	no age/description	Histone Chip-seq	Bradley Bernstein, Broad	SE 76nt	fold chnage over control	2016	mild/moderate bottlenecking
	H3k27ac	10kbp	https://www.encodeproject.org/experiments/ENCSR267YXV/	neutrophil	no age/description	Histone Chip-seq	Bradley Bernstein, Broad	SE 76nt	fold chnage over control	2016	mild/moderate bottlenecking --> PBC1 (PCR Bottlenecking Coefficient 1, M1/M_distinct):= 0.8 and 0.8 = min, 0.9 = recomended . -->PBC2 (PCR Bottlenecking Coefficient 2, M1/M2) = 0.62 where 3 = min and 10= recomended . moderate library complexity --> NRF (Non Redundant Fraction) = 0.73. 0.5 = min, 0.8 = recommended
	H3k4me1	10kbp	https://www.encodeproject.org/experiments/ENCSR826VJY/	neutrophil	no age/description	Histone Chip-seq	Bradley Bernstein, Broad	SE 76nt	fold chnage over control	2016	low read depth: --> ~41.5M. min = 35M but recomended = 45M
	H3k4me3	10kbp	https://www.encodeproject.org/experiments/ENCSR393SYU/	neutrophil	no age/description	Histone Chip-seq	Bradley Bernstein, Broad	SE 76nt	fold chnage over control	2016	low read depth: --> ~13M. min = 10M but recomended = 20M
	transcription	10kbp	https://www.encodeproject.org/experiments/ENCSR830HIN/	myeloid progenator, CD34+	female, 33yrs, european	polyA plus RNA-seq	John Stamatoyannopoulos, UW	PE76nt	signal unique reads	2013
	DNAse	100bp	https://www.encodeproject.org/experiments/ENCSR468ZXN/	myeloid progenator, CD34+	female, 33yrs, european	DNAse-seq	John Stamatoyannopoulos, UW Zhiping Weng, UMass	PE 36nt SE 36nt	read-depth normalized signal	2013
Tissue-specific: germline	H3k27ac	10kbp	https://www.encodeproject.org/experiments/ENCSR136ZQZ/	testis tissue male adult	(37 years)	chip-seq	Bradley Bernstein, Broad	SE 76nt	fold chnage over control	2017
	H3k4me1	10kbp	https://www.encodeproject.org/experiments/ENCSR956VQB/	testis tissue male adult	(37 years)	chip-seq	Bradley Bernstein, Broad	SE 76nt	fold chnage over control	2017
	H3k4me3	10kbp	https://www.encodeproject.org/experiments/ENCSR611DJQ/	testis tissue male adult	(37 years)	chip-seq	Bradley Bernstein, Broad	SE 76nt	fold chnage over control	2017
	transcription	10kbp	https://www.encodeproject.org/experiments/ENCSR755LFM/	testis tissue male embryo	embryo	polyA plus RNA-seq	John Stamatoyannopoulos, UW	SE 36nt	signal unique reads	2013
	DNAse	100bp	https://www.encodeproject.org/experiments/ENCSR278FHC/	testis tissue male embryo	embryo	DNAse-seq	John Stamatoyannopoulos, UW	SE 36nt	read-depth normalized signal	2013
	H3k36me3	10kbp	https://www.encodeproject.org/experiments/ENCSR561MYM/	Homo sapiens testis tissue male adult	(37 years)	chip-seq	Bradley Bernstein, Broad	SE 76nt	fold chnage over control	2017	low read depth --> minimum = 35M, rec = 45M, here 40M
	H3k27me3	10kbp	https://www.encodeproject.org/experiments/ENCSR091MNT/	Homo sapiens testis tissue male adult (	54 years)	chip-seq	Bradley Bernstein, Broad	SE 76nt	fold chnage over control	2017
Tissue- specific: liver	H3k27ac	10kbp	https://www.encodeproject.org/experiments/ENCSR981UJA/	right lobe liver	female 53yo	histone chip seq	Bradley Bernstein, Broad	SE 76nt	fold chnage over control	2016	Low read depth --> min >10M, rec >20M, here 18M Mild to mioderate bottlenecking --> PCB1 (M1/M_distinct). >0.9=no bottleneck , >0.8 = mild. here 0.86 --> PBC2 (M1/M2) >10 rec, >3 acceptable here 7.45
	H3k27me3	10kbp	https://www.encodeproject.org/experiments/ENCSR731AIB/	right lobe liver	female 47yo	histone chip seq	Bradley Bernstein, Broad	SE 76nt	fold chnage over control	2022	Missing controlled by
	H3k4me1	10kbp	https://www.encodeproject.org/experiments/ENCSR489DUV/	right lobe liver	female 53yo	histone chip seq	Bradley Bernstein, Broad	SE 76nt	fold chnage over control	2017
	H3k4me3	10kbp	https://www.encodeproject.org/experiments/ENCSR344TLI/	right lobe liver	female 53yo	histone chip-seq	Bradley Bernstein, Broad	SE 76nt	fold chnage over control	2016	Low read depth --> rec >20M, min >10M, here 18M Mild to moderate bottlenecking --> PBC1 (M!/M_distinct) >0.9 = no bottleneck, >0.8 mild. here 0.88 --> PBC2 (M1/M2) >10 rec, >3 acceptable, here 8.5
	Hk36me3	10kbp	https://www.encodeproject.org/experiments/ENCSR080QVO/	right lobe liver	female 53yo	histone chip-seq	Bradley Bernstein, Broad	SE 76nt	fold chnage over control	2017
	transcription	10kbp	https://www.encodeproject.org/experiments/ENCSR714KDG/	liver tissue	male, 3yo	poly-a mrna seq	Joe Ecker, Salk	PE100nt	minus strand signal of unique reads	2013
	DNAse	100bp	https://www.encodeproject.org/experiments/ENCSR628NEA/	right lobe liver	male 45yo	DNA-seq	John Stamatoyannopoulos, UW	PE76nt	read-depth normalized signal	2019
Tissue-specific: skin	H3k27ac	10kbp	https://www.encodeproject.org/experiments/ENCSR007YOT/	fibroblast of arm. male european	55yo	chip-seq	Bradley Bernstein, Broad	SE 76nt	fold chnage over control
	H3k4me1	10kbp	https://www.encodeproject.org/experiments/ENCSR374XIN/	suprapubic skin tissue male adult	(37 years)	chip-seq	Bradley Bernstein, Broad	SE 76nt	fold chnage over control
	H3k4me3	10kbp	https://www.encodeproject.org/experiments/ENCSR362QYU/	suprapubic skin tissue male adult	(37 years)	chip-seq	Bradley Bernstein, Broad	SE 76nt	fold chnage over control
	transcription	10kbp	https://www.encodeproject.org/experiments/ENCSR510QZW/	GM23248, fibroblast of arm		poly-a tail rna-seq	Barbara Wold, Caltech	SE 100nt	signal of unique reads
	DNAse	100bp	https://www.encodeproject.org/experiments/ENCSR217TAW/	fibroblast of arm. male european	55yo	DNase-seq	John Stamatoyannopoulos, UW	PE 36nt	read depth normalized signal
	H3k36me3	10kbp	https://www.encodeproject.org/experiments/ENCSR836VZX/	suprapubic skin human male	37yo	chip-seq	Bradley Bernstein, Broad	SE 76nt	fold chnage over the control
	H3k27me3	10kbp	https://www.encodeproject.org/experiments/ENCSR410BWN/	suprapubic skin human male	37yo	chip-seq	Bradley Bernstein, Broad	SE 76nt	fold chnage over the control
